# Structural and genetic diversity of lysis modules in bacteriophages infecting the genus *Streptococcus*

**DOI:** 10.1101/2025.07.07.663476

**Authors:** Mathilde Saint-Jean, Olivier Claisse, Claire Le Marrec, Johan Samot

## Abstract

Bacteriophages infecting the genus *Streptococcus* play a crucial role in microbial ecology and have potential applications in biotechnology and medicine. Despite their importance, significant gaps remain in our understanding of their lysis modules. This study aims to address these deficiencies by analyzing the genomic diversity and lysis module organization of phages infecting the *Streptococcus* genus.

A search was conducted in the NCBI RefSeq database to identify phage genomes infecting the *Streptococcus* genus. A representative panel was selected based on taxonomic diversity. Lysis modules were annotated and visualized, functional domains in endolysins were identified, and holins were characterized.

A total of 205 phage genomes were retrieved from the NCBI RefSeq database, of which 185 complete genomes were analyzed. A subset of 34 phages was selected for in-depth analysis, ensuring representation of taxonomic diversity. The lysis modules were annotated and visualized, revealing five distinct organizations. Among the 256 identified endolysins, 25 distinct architectural organizations were observed, with amidase activity being the most prevalent. Holins were classified into 9 of the 74 families listed in the Transporter Classification Database, exhibiting 1 to 3 transmembrane domains.

This study provides insights into the structural diversity of lysis modules in *Streptococcus* phages, paving the way for future research and potential biotechnological applications.
