## Supplementary material for "Structural and genetic diversity of lysis modules in bacteriophages infecting the genus *Streptococcus*": Table S1

### Sheet: Streptococci
Phage Name	Bacterial target	NCBI RefSeq	kbp	Class	Family	Subfamily	Genus	Species
Streptococcus phage 20617	Streptococcus thermophilus	NC_023503.1	48	Caudoviricetes	Aliceevansviridae		Brussowvirus	Brussowvirus 20617
Streptococcus phage ALQ13.2	Streptococcus thermophilus	NC_013598.1	35	Caudoviricetes	Aliceevansviridae		Brussowvirus	Brussowvirus ALQ132
Streptococcus phage 2972	Streptococcus thermophilus	NC_007019.1	34	Caudoviricetes	Aliceevansviridae		Brussowvirus	Brussowvirus bv2972
Streptococcus phage 858	Streptococcus thermophilus	NC_010353.1	35	Caudoviricetes	Aliceevansviridae		Brussowvirus	Brussowvirus bv858
Streptococcus phage 01205	Streptococcus thermophilus	NC_004303.1	43	Caudoviricetes	Aliceevansviridae		Brussowvirus	Brussowvirus bvO1205
Streptococcus phage CHPC1042	Streptococcus thermophilus	NC_071061.1	42	Caudoviricetes	Aliceevansviridae		Brussowvirus	Brussowvirus CHPC1042
Streptococcus phage CHPC1109	Streptococcus thermophilus	NC_071062.1	33	Caudoviricetes	Aliceevansviridae		Brussowvirus	Brussowvirus CHPC1109
Streptococcus phage CHPC1152	Streptococcus thermophilus	NC_071063.1	35	Caudoviricetes	Aliceevansviridae		Brussowvirus	Brussowvirus CHPC1152
Streptococcus phage CHPC1230	Streptococcus thermophilus	NC_071064.1	39	Caudoviricetes	Aliceevansviridae		Brussowvirus	Brussowvirus CHPC1230
Streptococcus phage CHPC1246	Streptococcus thermophilus	NC_071065.1	36	Caudoviricetes	Aliceevansviridae		Brussowvirus	Brussowvirus CHPC1246
Streptococcus phage CHPC1247	Streptococcus thermophilus	NC_071066.1	35	Caudoviricetes	Aliceevansviridae		Brussowvirus	Brussowvirus CHPC1247
Streptococcus phage CHPC1248	Streptococcus thermophilus	NC_071067.1	38	Caudoviricetes	Aliceevansviridae		Brussowvirus	Brussowvirus CHPC1248
Streptococcus phage CHPC640	Streptococcus thermophilus	NC_071068.1	40	Caudoviricetes	Aliceevansviridae		Brussowvirus	Brussowvirus CHPC640
Streptococcus phage CHPC869	Streptococcus thermophilus	NC_071069.1	37	Caudoviricetes	Aliceevansviridae		Brussowvirus	Brussowvirus CHPC869
Streptococcus phage CHPC931	Streptococcus thermophilus	NC_071070.1	36	Caudoviricetes	Aliceevansviridae		Brussowvirus	Brussowvirus CHPC931
Streptococcus phage CHPC951	Streptococcus thermophilus	NC_071071.1	36	Caudoviricetes	Aliceevansviridae		Brussowvirus	Brussowvirus CHPC951
Streptococcus phage CHPC952	Streptococcus thermophilus	NC_071072.1	36	Caudoviricetes	Aliceevansviridae		Brussowvirus	Brussowvirus CHPC952
Streptococcus phage P4761	Streptococcus thermophilus	NC_071073.1	38	Caudoviricetes	Aliceevansviridae		Brussowvirus	Brussowvirus P4761
Streptococcus phage P7571	Streptococcus thermophilus	NC_071074.1	34	Caudoviricetes	Aliceevansviridae		Brussowvirus	Brussowvirus P7571
Streptococcus phage P7951	Streptococcus thermophilus	NC_071075.1	34	Caudoviricetes	Aliceevansviridae		Brussowvirus	Brussowvirus P7951
Streptococcus phage P7952	Streptococcus thermophilus	NC_071076.1	37	Caudoviricetes	Aliceevansviridae		Brussowvirus	Brussowvirus P7952
Streptococcus phage P7953	Streptococcus thermophilus	NC_071077.1	35	Caudoviricetes	Aliceevansviridae		Brussowvirus	Brussowvirus P7953
Streptococcus phage P7954	Streptococcus thermophilus	NC_071078.1	35	Caudoviricetes	Aliceevansviridae		Brussowvirus	Brussowvirus P7954
Streptococcus phage P7955	Streptococcus thermophilus	NC_071079.1	36	Caudoviricetes	Aliceevansviridae		Brussowvirus	Brussowvirus P7955
Streptococcus phage P9853	Streptococcus thermophilus	NC_071080.1	34	Caudoviricetes	Aliceevansviridae		Brussowvirus	Brussowvirus P9853
Streptococcus phage Sfi11	Streptococcus thermophilus	NC_002214.1	39	Caudoviricetes	Aliceevansviridae		Brussowvirus	Brussowvirus Sfi11
Streptococcus phage SW1151	Streptococcus thermophilus	NC_071081.1	35	Caudoviricetes	Aliceevansviridae		Brussowvirus	Brussowvirus SW1151
Streptococcus phage SW13	Streptococcus thermophilus	NC_071082.1	36	Caudoviricetes	Aliceevansviridae		Brussowvirus	Brussowvirus SW13
Streptococcus phage SW14	Streptococcus thermophilus	NC_071083.1	35	Caudoviricetes	Aliceevansviridae		Brussowvirus	Brussowvirus SW14
Streptococcus phage SW15	Streptococcus thermophilus	NC_071084.1	34	Caudoviricetes	Aliceevansviridae		Brussowvirus	Brussowvirus SW15
Streptococcus phage SW18	Streptococcus thermophilus	NC_071085.1	34	Caudoviricetes	Aliceevansviridae		Brussowvirus	Brussowvirus SW18
Streptococcus phage TP-778L	Streptococcus thermophilus	NC_022776.1	41	Caudoviricetes	Aliceevansviridae		Brussowvirus	Brussowvirus TP778L
Streptococcus phage TP-J34	Streptococcus thermophilus	NC_020197.1	45	Caudoviricetes	Aliceevansviridae		Brussowvirus	Brussowvirus TPJ34
MAG: Streptococcus phage VS-2018a	Streptococcus thermophilus	NC_071086.1	39	Caudoviricetes	Aliceevansviridae		Brussowvirus	Brussowvirus VS2018a
Streptococcus phage Abc2	Streptococcus thermophilus	NC_013645.1	34	Caudoviricetes	Aliceevansviridae		Moineauvirus	Moineauvirus Abc2
Streptococcus phage B0	Streptococcus thermophilus	NC_070655.1	36	Caudoviricetes	Aliceevansviridae		Moineauvirus	Moineauvirus B0
Streptococcus phage CHPC1005	Streptococcus thermophilus	NC_070656.1	37	Caudoviricetes	Aliceevansviridae		Moineauvirus	Moineauvirus CHPC1005
Streptococcus phage CHPC1027	Streptococcus thermophilus	NC_070657.1	35	Caudoviricetes	Aliceevansviridae		Moineauvirus	Moineauvirus CHPC1027
Streptococcus phage CHPC1029	Streptococcus thermophilus	NC_070658.1	35	Caudoviricetes	Aliceevansviridae		Moineauvirus	Moineauvirus CHPC1029
Streptococcus phage CHPC1033	Streptococcus thermophilus	NC_070659.1	36	Caudoviricetes	Aliceevansviridae		Moineauvirus	Moineauvirus CHPC1033
Streptococcus phage CHPC1036	Streptococcus thermophilus	NC_070660.1	36	Caudoviricetes	Aliceevansviridae		Moineauvirus	Moineauvirus CHPC1036
Streptococcus phage CHPC1041	Streptococcus thermophilus	NC_070661.1	38	Caudoviricetes	Aliceevansviridae		Moineauvirus	Moineauvirus CHPC1041
Streptococcus phage CHPC1045	Streptococcus thermophilus	NC_070662.1	34	Caudoviricetes	Aliceevansviridae		Moineauvirus	Moineauvirus CHPC1045
Streptococcus phage CHPC1046	Streptococcus thermophilus	NC_070663.1	34	Caudoviricetes	Aliceevansviridae		Moineauvirus	Moineauvirus CHPC1046
Streptococcus phage CHPC1062	Streptococcus thermophilus	NC_070664.1	40	Caudoviricetes	Aliceevansviridae		Moineauvirus	Moineauvirus CHPC1062
Streptococcus phage CHPC1067	Streptococcus thermophilus	NC_070665.1	34	Caudoviricetes	Aliceevansviridae		Moineauvirus	Moineauvirus CHPC1067
Streptococcus phage CHPC1091	Streptococcus thermophilus	NC_070666.1	37	Caudoviricetes	Aliceevansviridae		Moineauvirus	Moineauvirus CHPC1091
Streptococcus phage CHPC1148	Streptococcus thermophilus	NC_070667.1	39	Caudoviricetes	Aliceevansviridae		Moineauvirus	Moineauvirus CHPC1148
Streptococcus phage CHPC1156	Streptococcus thermophilus	NC_070668.1	34	Caudoviricetes	Aliceevansviridae		Moineauvirus	Moineauvirus CHPC1156
Streptococcus phage CHPC572	Streptococcus thermophilus	NC_070669.1	37	Caudoviricetes	Aliceevansviridae		Moineauvirus	Moineauvirus CHPC572
Streptococcus phage CHPC595	Streptococcus thermophilus	NC_070670.1	35	Caudoviricetes	Aliceevansviridae		Moineauvirus	Moineauvirus CHPC595
Streptococcus phage CHPC642	Streptococcus thermophilus	NC_070671.1	35	Caudoviricetes	Aliceevansviridae		Moineauvirus	Moineauvirus CHPC642
Streptococcus phage CHPC663	Streptococcus thermophilus	NC_070672.1	38	Caudoviricetes	Aliceevansviridae		Moineauvirus	Moineauvirus CHPC663
Streptococcus phage CHPC873	Streptococcus thermophilus	NC_070673.1	38	Caudoviricetes	Aliceevansviridae		Moineauvirus	Moineauvirus CHPC873
Streptococcus phage CHPC875	Streptococcus thermophilus	NC_070674.1	36	Caudoviricetes	Aliceevansviridae		Moineauvirus	Moineauvirus CHPC875
Streptococcus phage CHPC877	Streptococcus thermophilus	NC_070675.1	39	Caudoviricetes	Aliceevansviridae		Moineauvirus	Moineauvirus CHPC877
Streptococcus phage CHPC879	Streptococcus thermophilus	NC_070676.1	36	Caudoviricetes	Aliceevansviridae		Moineauvirus	Moineauvirus CHPC879
Streptococcus phage CHPC919	Streptococcus thermophilus	NC_070677.1	37	Caudoviricetes	Aliceevansviridae		Moineauvirus	Moineauvirus CHPC919
Streptococcus phage CHPC925	Streptococcus thermophilus	NC_070678.1	34	Caudoviricetes	Aliceevansviridae		Moineauvirus	Moineauvirus CHPC925
Streptococcus phage CHPC927	Streptococcus thermophilus	NC_070679.1	37	Caudoviricetes	Aliceevansviridae		Moineauvirus	Moineauvirus CHPC927
Streptococcus phage CHPC928	Streptococcus thermophilus	NC_070680.1	34	Caudoviricetes	Aliceevansviridae		Moineauvirus	Moineauvirus CHPC928
Streptococcus phage CHPC930	Streptococcus thermophilus	NC_070681.1	36	Caudoviricetes	Aliceevansviridae		Moineauvirus	Moineauvirus CHPC930
Streptococcus phage CHPC950	Streptococcus thermophilus	NC_070682.1	35	Caudoviricetes	Aliceevansviridae		Moineauvirus	Moineauvirus CHPC950
Streptococcus phage CHPC979	Streptococcus thermophilus	NC_070683.1	34	Caudoviricetes	Aliceevansviridae		Moineauvirus	Moineauvirus CHPC979
Streptococcus phage D1024	Streptococcus thermophilus	NC_070684.1	37	Caudoviricetes	Aliceevansviridae		Moineauvirus	Moineauvirus D1024
Streptococcus phage D1811	Streptococcus thermophilus	NC_070685.1	34	Caudoviricetes	Aliceevansviridae		Moineauvirus	Moineauvirus D1811
Streptococcus phage D4276	Streptococcus thermophilus	NC_070686.1	39	Caudoviricetes	Aliceevansviridae		Moineauvirus	Moineauvirus D4276
Streptococcus phage DT1	Streptococcus thermophilus	NC_002072.2	34	Caudoviricetes	Aliceevansviridae		Moineauvirus	Moineauvirus DT1
Streptococcus phage L5A1	Streptococcus thermophilus	NC_070687.1	36	Caudoviricetes	Aliceevansviridae		Moineauvirus	Moineauvirus L5A1
Streptococcus phage M19	Streptococcus thermophilus	NC_070688.1	34	Caudoviricetes	Aliceevansviridae		Moineauvirus	Moineauvirus M19
Streptococcus phage MM25	Streptococcus thermophilus	NC_070689.1	34	Caudoviricetes	Aliceevansviridae		Moineauvirus	Moineauvirus MM25
Streptococcus phage 128	Streptococcus thermophilus	NC_070651.1	34	Caudoviricetes	Aliceevansviridae		Moineauvirus	Moineauvirus mv128
Streptococcus phage 53	Streptococcus thermophilus	NC_070652.1	34	Caudoviricetes	Aliceevansviridae		Moineauvirus	Moineauvirus mv53
Streptococcus phage 7201	Streptococcus thermophilus	NC_002185.1	35	Caudoviricetes	Aliceevansviridae		Moineauvirus	Moineauvirus mv7201
Streptococcus phage 73	Streptococcus thermophilus	NC_070653.1	36	Caudoviricetes	Aliceevansviridae		Moineauvirus	Moineauvirus mv73
Streptococcus phage 7A5	Streptococcus thermophilus	NC_070654.1	35	Caudoviricetes	Aliceevansviridae		Moineauvirus	Moineauvirus mv7A5
Streptococcus phage P0091	Streptococcus thermophilus	NC_070690.1	35	Caudoviricetes	Aliceevansviridae		Moineauvirus	Moineauvirus P0091
Streptococcus phage P3681	Streptococcus thermophilus	NC_070691.1	36	Caudoviricetes	Aliceevansviridae		Moineauvirus	Moineauvirus P3681
Streptococcus phage P3684	Streptococcus thermophilus	NC_070692.1	35	Caudoviricetes	Aliceevansviridae		Moineauvirus	Moineauvirus P3684
Streptococcus phage P5641	Streptococcus thermophilus	NC_070693.1	37	Caudoviricetes	Aliceevansviridae		Moineauvirus	Moineauvirus P5641
Streptococcus phage P5651	Streptococcus thermophilus	NC_070694.1	34	Caudoviricetes	Aliceevansviridae		Moineauvirus	Moineauvirus P5651
Streptococcus phage P7132	Streptococcus thermophilus	NC_070695.1	35	Caudoviricetes	Aliceevansviridae		Moineauvirus	Moineauvirus P7132
Streptococcus phage P7133	Streptococcus thermophilus	NC_070696.1	33	Caudoviricetes	Aliceevansviridae		Moineauvirus	Moineauvirus P7133
Streptococcus phage P7134	Streptococcus thermophilus	NC_070697.1	34	Caudoviricetes	Aliceevansviridae		Moineauvirus	Moineauvirus P7134
Streptococcus phage P7151	Streptococcus thermophilus	NC_070698.1	35	Caudoviricetes	Aliceevansviridae		Moineauvirus	Moineauvirus P7151
Streptococcus phage P7152	Streptococcus thermophilus	NC_070699.1	35	Caudoviricetes	Aliceevansviridae		Moineauvirus	Moineauvirus P7152
Streptococcus phage P7154	Streptococcus thermophilus	NC_070700.1	34	Caudoviricetes	Aliceevansviridae		Moineauvirus	Moineauvirus P7154
Streptococcus phage P7573	Streptococcus thermophilus	NC_070701.1	37	Caudoviricetes	Aliceevansviridae		Moineauvirus	Moineauvirus P7573
Streptococcus phage P7574	Streptococcus thermophilus	NC_070702.1	36	Caudoviricetes	Aliceevansviridae		Moineauvirus	Moineauvirus P7574
Streptococcus phage P7601	Streptococcus thermophilus	NC_070703.1	35	Caudoviricetes	Aliceevansviridae		Moineauvirus	Moineauvirus P7601
Streptococcus phage P7602	Streptococcus thermophilus	NC_070704.1	37	Caudoviricetes	Aliceevansviridae		Moineauvirus	Moineauvirus P7602
Streptococcus phage P7631	Streptococcus thermophilus	NC_070705.1	36	Caudoviricetes	Aliceevansviridae		Moineauvirus	Moineauvirus P7631
Streptococcus phage P7632	Streptococcus thermophilus	NC_070706.1	35	Caudoviricetes	Aliceevansviridae		Moineauvirus	Moineauvirus P7632
Streptococcus phage P7633	Streptococcus thermophilus	NC_070707.1	35	Caudoviricetes	Aliceevansviridae		Moineauvirus	Moineauvirus P7633
Streptococcus phage P9851	Streptococcus thermophilus	NC_070708.1	35	Caudoviricetes	Aliceevansviridae		Moineauvirus	Moineauvirus P9851
Streptococcus phage P9854	Streptococcus thermophilus	NC_070709.1	36	Caudoviricetes	Aliceevansviridae		Moineauvirus	Moineauvirus P9854
Streptococcus phage P9901	Streptococcus thermophilus	NC_070710.1	35	Caudoviricetes	Aliceevansviridae		Moineauvirus	Moineauvirus P9901
Streptococcus phage P9902	Streptococcus thermophilus	NC_070711.1	35	Caudoviricetes	Aliceevansviridae		Moineauvirus	Moineauvirus P9902
Streptococcus phage P9903	Streptococcus thermophilus	NC_070712.1	35	Caudoviricetes	Aliceevansviridae		Moineauvirus	Moineauvirus P9903
Streptococcus phage Sfi19	Streptococcus thermophilus	NC_000871.1	37	Caudoviricetes	Aliceevansviridae		Moineauvirus	Moineauvirus Sfi19
Streptococcus phage Sfi21	Streptococcus thermophilus	NC_000872.1	40	Caudoviricetes	Aliceevansviridae		Moineauvirus	Moineauvirus Sfi21
Streptococcus phage STP1	Streptococcus thermophilus	NC_070713.1	35	Caudoviricetes	Aliceevansviridae		Moineauvirus	Moineauvirus STP1
Streptococcus phage SW1	Streptococcus thermophilus	NC_070714.1	34	Caudoviricetes	Aliceevansviridae		Moineauvirus	Moineauvirus SW1
Streptococcus phage SW11	Streptococcus thermophilus	NC_070715.1	36	Caudoviricetes	Aliceevansviridae		Moineauvirus	Moineauvirus SW11
Streptococcus phage SW12	Streptococcus thermophilus	NC_070716.1	35	Caudoviricetes	Aliceevansviridae		Moineauvirus	Moineauvirus SW12
Streptococcus phage SW2	Streptococcus thermophilus	NC_070717.1	37	Caudoviricetes	Aliceevansviridae		Moineauvirus	Moineauvirus SW2
Streptococcus phage SW3	Streptococcus thermophilus	NC_070718.1	37	Caudoviricetes	Aliceevansviridae		Moineauvirus	Moineauvirus SW3
Streptococcus phage SW5	Streptococcus thermophilus	NC_070719.1	36	Caudoviricetes	Aliceevansviridae		Moineauvirus	Moineauvirus SW5
Streptococcus phage SW6	Streptococcus thermophilus	NC_070720.1	34	Caudoviricetes	Aliceevansviridae		Moineauvirus	Moineauvirus SW6
Streptococcus phage SW7	Streptococcus thermophilus	NC_070721.1	35	Caudoviricetes	Aliceevansviridae		Moineauvirus	Moineauvirus SW7
Streptococcus phage SW8	Streptococcus thermophilus	NC_070722.1	33	Caudoviricetes	Aliceevansviridae		Moineauvirus	Moineauvirus SW8
Streptococcus phage SWK3	Streptococcus thermophilus	NC_070723.1	35	Caudoviricetes	Aliceevansviridae		Moineauvirus	Moineauvirus SWK3
Streptococcus phage SWK6	Streptococcus thermophilus	NC_070724.1	34	Caudoviricetes	Aliceevansviridae		Moineauvirus	Moineauvirus SWK6
Streptococcus phage vB_SthS_VA214	Streptococcus thermophilus	NC_070725.1	38	Caudoviricetes	Aliceevansviridae		Moineauvirus	Moineauvirus VA214
Streptococcus phage vB_SthS_VA460	Streptococcus thermophilus	NC_070726.1	41	Caudoviricetes	Aliceevansviridae		Moineauvirus	Moineauvirus VA460
Streptococcus phage 5093	Streptococcus thermophilus	NC_012753.1	37	Caudoviricetes	Aliceevansviridae		Vansinderenvirus	Vansinderenvirus 5093
Streptococcus phage CHPC1198	Streptococcus thermophilus	NC_071053.1	33	Caudoviricetes	Aliceevansviridae		Vansinderenvirus	Vansinderenvirus CHPC1198
Streptococcus phage CHPC1151	Streptococcus thermophilus	NC_071057.1	33	Caudoviricetes	Aliceevansviridae		Vansinderenvirus	Vansinderenvirus CHPC1232
Streptococcus phage CHPC1282	Streptococcus thermophilus	NC_071058.1	34	Caudoviricetes	Aliceevansviridae		Vansinderenvirus	Vansinderenvirus CHPC1282
Streptococcus phage P0092	Streptococcus thermophilus	NC_071056.1	34	Caudoviricetes	Aliceevansviridae		Vansinderenvirus	Vansinderenvirus P0092
Streptococcus phage P0093	Streptococcus thermophilus	NC_071054.1	34	Caudoviricetes	Aliceevansviridae		Vansinderenvirus	Vansinderenvirus P0093
Streptococcus phage P0095	Streptococcus thermophilus	NC_071059.1	35	Caudoviricetes	Aliceevansviridae		Vansinderenvirus	Vansinderenvirus P0095
Streptococcus phage SW19	Streptococcus thermophilus	NC_071060.1	35	Caudoviricetes	Aliceevansviridae		Vansinderenvirus	Vansinderenvirus SW19
Streptococcus phage SW24	Streptococcus thermophilus	NC_071055.1	32	Caudoviricetes	Aliceevansviridae		Vansinderenvirus	Vansinderenvirus SW24
Streptococcus phage SW27	Streptococcus thermophilus	NC_071052.1	33	Caudoviricetes	Aliceevansviridae		Vansinderenvirus	Vansinderenvirus SW27
Streptococcus phage SW4	Streptococcus thermophilus	NC_071051.1	34	Caudoviricetes	Aliceevansviridae		Vansinderenvirus	Vansinderenvirus SW4
Streptococcus phage Cp-1	Streptococcus pneumoniae	NC_001825.1	19	Caudoviricetes	Madridviridae		Cepunavirus	Cepunavirus Cp1
Streptococcus phage Cp-7	Streptococcus pneumoniae	NC_042114.1	19	Caudoviricetes	Madridviridae		Cepunavirus	Cepunavirus Cp7
Streptococcus phage C1	Group C Streptococci	NC_004814.1	16	Caudoviricetes	Rountreeviridae		Fischettivirus	Fischettivirus C1
Streptococcus phage phiARI0004	Streptococcus pneumoniae	NC_031920.1	41	Caudoviricetes		Ferrettivirinae	Hinxtonvirus	Hinxtonvirus ARI0004
Streptococcus phage phiARI0031	Streptococcus pneumoniae	NC_031910.1	41	Caudoviricetes		Ferrettivirinae	Hinxtonvirus	Hinxtonvirus ARI0031
Streptococcus phage phiARI0462	Streptococcus pneumoniae	NC_031942.1	40	Caudoviricetes		Ferrettivirinae	Hinxtonvirus	Hinxtonvirus ARI0062
Streptococcus phage phiARI0468-1	Streptococcus pneumoniae	NC_031929.1	41	Caudoviricetes		Ferrettivirinae	Hinxtonvirus	Hinxtonvirus ARI04681
Streptococcus phage DCC1738	Streptococcus pneumoniae	NC_024361.1	38	Caudoviricetes		Ferrettivirinae	Hinxtonvirus	Hinxtonvirus DCC1738
Streptococcus phage IC1	Streptococcus pneumoniae	NC_024370.1	39	Caudoviricetes		Ferrettivirinae	Hinxtonvirus	Hinxtonvirus IC1
Streptococcus phage K13	Streptococcus pneumoniae	NC_024357.1	39	Caudoviricetes		Ferrettivirinae	Hinxtonvirus	Hinxtonvirus K13
Streptococcus phage phiARI0131-1	Streptococcus pneumoniae	NC_031901.1	42	Caudoviricetes		Ferrettivirinae	Spinunavirus	Spinunavirus ARI01311
Streptococcus phage phiARI0460-1	Streptococcus pneumoniae	NC_031913.1	41	Caudoviricetes		Ferrettivirinae	Spinunavirus	Spinunavirus ARI04601
Streptococcus phage phiARI0468-2	Streptococcus pneumoniae	NC_031923.1	42	Caudoviricetes		Ferrettivirinae	Spinunavirus	Spinunavirus ARI04682
Streptococcus phage phiARI0923	Streptococcus pneumoniae	NC_030946.1	33	Caudoviricetes		Mcshanvirinae	Adrianbuildvirus	Adrianbuildvirus ARI0923
Streptococcus phage SpSL1	Streptococcus pneumoniae	NC_027396.1	33	Caudoviricetes		Mcshanvirinae	Adrianbuildvirus	Adrianbuildvirus SpSL1
Streptococcus phage phiARI0131-2	Streptococcus pneumoniae	NC_031941.1	34	Caudoviricetes		Mcshanvirinae	Medawarvirus	Medawarvirus ARI01312
Streptococcus phage PH10	Streptococcus oralis	NC_012756.1	31	Caudoviricetes		Mcshanvirinae	Phadecavirus	Phadecavirus PH10
Streptococcus phage phiBHN167	Streptococcus pneumoniae	NC_022791.1	37	Caudoviricetes			Paclarkvirus	Paclarkvirus BHN167
Streptococcus phage IPP14	Streptococcus pneumoniae	NC_070925.1	37	Caudoviricetes			Paclarkvirus	Paclarkvirus IPP14
Streptococcus phage IPP39	Streptococcus pneumoniae	NC_070926.1	37	Caudoviricetes			Paclarkvirus	Paclarkvirus IPP39
Streptococcus phage IPP48	Streptococcus pneumoniae	NC_070928.1	37	Caudoviricetes			Paclarkvirus	Paclarkvirus IPP48
Streptococcus phage IPP52	Streptococcus pneumoniae	NC_070929.1	36	Caudoviricetes			Paclarkvirus	Paclarkvirus IPP52
Streptococcus phage IPP54	Streptococcus pneumoniae	NC_070923.1	38	Caudoviricetes			Paclarkvirus	Paclarkvirus IPP54
Streptococcus phage IPP55	Streptococcus pneumoniae	NC_070924.1	37	Caudoviricetes			Paclarkvirus	Paclarkvirus IPP55
Streptococcus phage IPP65	Streptococcus pneumoniae	NC_070922.1	39	Caudoviricetes			Paclarkvirus	Paclarkvirus IPP65
Streptococcus phage IPP66	Streptococcus pneumoniae	NC_070930.1	37	Caudoviricetes			Paclarkvirus	Paclarkvirus IPP66
Streptococcus pneumoniae bacteriophage MM1	Streptococcus pneumoniae	NC_003050.2	40	Caudoviricetes			Paclarkvirus	Paclarkvirus MM1
Streptococcus phage SpGS-1	Streptococcus pneumoniae	NC_070927.1	37	Caudoviricetes			Paclarkvirus	Paclarkvirus SpGS-1
Streptococcus phage CHPC577	Streptococcus thermophilus	NC_070901.1	35	Caudoviricetes			Piorkowskivirus	Piorkowskivirus CHPC577
Streptococcus phage CHPC926	Streptococcus thermophilus	NC_070900.1	30	Caudoviricetes			Piorkowskivirus	Piorkowskivirus CHPC926
Streptococcus virus 9871	Streptococcus thermophilus	NC_031069.1	32	Caudoviricetes			Piorkowskivirus	Piorkowskivirus pv9871
Streptococcus virus 9872	Streptococcus thermophilus	NC_031094.1	33	Caudoviricetes			Piorkowskivirus	Piorkowskivirus pv9872
Streptococcus virus 9874	Streptococcus thermophilus	NC_031023.1	32	Caudoviricetes			Piorkowskivirus	Piorkowskivirus pv9874
Streptococcus phage SW16	Streptococcus thermophilus	NC_070899.1	32	Caudoviricetes			Piorkowskivirus	Piorkowskivirus SW16
Streptococcus phage SW22	Streptococcus thermophilus	NC_070898.1	31	Caudoviricetes			Piorkowskivirus	Piorkowskivirus SW22
Streptococcus phage SP-QS1	Streptococcus pneumoniae	NC_021868.1	58	Caudoviricetes			Saphexavirus	Saphexavirus SPQS1
Streptococcus phage A25	Streptococcus pyogenes	NC_028697.1	33	Caudoviricetes			Stonewallvirus	Stonewallvirus A25
Streptococcus phage APCM01	Streptococcus mutans	NC_029030.1	31	Caudoviricetes
Streptococcus phage Dp-1	Streptococcus pneumoniae	NC_015274.1	56	Caudoviricetes
Streptococcus phage M102	Streptococcus mutans	NC_012884.1	31	Caudoviricetes
Streptococcus phage M102AD	Streptococcus mutans	NC_028984.1	30	Caudoviricetes
Streptococcus phage P9	Streptococcus equi	NC_009819.1	40	Caudoviricetes
Streptococcus phage PH15	Streptococcus gordonii	NC_010945.1	39	Caudoviricetes
Streptococcus phage phi3396	Streptococcus dysgalactiae	NC_009018.1	38	Caudoviricetes
Streptococcus phage phiNIH1.1	Streptococcus pyogenes	NC_003157.5	43	Caudoviricetes
Streptococcus phage phiNJ2	Streptococcus suis	NC_019418.1	37	Caudoviricetes
Streptococcus phage SM1	Streptococcus mitis	NC_004996.1	34	Caudoviricetes
Streptococcus phage SMP	Streptococcus suis	NC_008721.2	36	Caudoviricetes
Streptococcus phage Str-PAP-1	Streptococcus parauberis	NC_028666.1	36	Caudoviricetes
Streptococcus phage T12	Streptococcus pyogenes	NC_028700.1	37	Caudoviricetes
Streptococcus phage YMC-2011	Streptococcus salivarius	NC_018285.1	40	Caudoviricetes
Streptococcus pyogenes phage 315.3	Streptococcus pyogenes	NC_004586.1	34	Caudoviricetes
Streptococcus virus 9873	Streptococcus thermophilus	NC_047763.1	32	Caudoviricetes
Streptococcus prophage 315.1	Streptococcus pyogenes	NC_004584.1	39	Caudoviricetes
Streptococcus prophage 315.2	Streptococcus pyogenes	NC_004585.1	41	Caudoviricetes
Streptococcus prophage 315.4	Streptococcus pyogenes	NC_004587.1	41	Caudoviricetes
Streptococcus prophage 315.5	Streptococcus pyogenes	NC_004588.1	38	Caudoviricetes
Streptococcus prophage 315.6	Streptococcus pyogenes	NC_004589.1	40	Caudoviricetes
Streptococcus prophage EJ-1	Streptococcus pneumoniae	NC_005294.1	42	Caudoviricetes

### Sheet: Feuil2
Nom	Classe (Famille)	Strep phage	Espèce	Complet	NCBI RefSeq	kbp	Family	Subfamily	Genus	Species
Streptococcus phage IPP41								Mcshanvirinae	Adrianbuildvirus	Adrianbuildvirus IPP41
Streptococcus phage IPP42								Mcshanvirinae	Adrianbuildvirus	Adrianbuildvirus IPP42
Streptococcus phage IPP43								Mcshanvirinae	Adrianbuildvirus	Adrianbuildvirus IPP43
Streptococcus phage IPP44								Mcshanvirinae	Adrianbuildvirus	Adrianbuildvirus IPP44
Streptococcus phage IPP5								Mcshanvirinae	Adrianbuildvirus	Adrianbuildvirus IPP5
Streptococcus phage IPP51								Mcshanvirinae	Adrianbuildvirus	Adrianbuildvirus IPP51
Streptococcus phage phiARI0285-1								Ferrettivirinae	Hinxtonvirus	Hinxtonvirus ARI02851
Streptococcus phage phiARI0468b-3								Ferrettivirinae	Hinxtonvirus	Hinxtonvirus ARI0468b3
Streptococcus phage phiARI0831b								Ferrettivirinae	Hinxtonvirus	Hinxtonvirus ARI0831b
Streptococcus phage 2167								Ferrettivirinae	Hinxtonvirus	Hinxtonvirus hv2167
Streptococcus phage 34117								Ferrettivirinae	Hinxtonvirus	Hinxtonvirus hv34117
Streptococcus phage 8140								Ferrettivirinae	Hinxtonvirus	Hinxtonvirus hv8140
Streptococcus phage IPP34								Ferrettivirinae	Hinxtonvirus	Hinxtonvirus IPP34
Streptococcus phage IPP46								Ferrettivirinae	Hinxtonvirus	Hinxtonvirus IPP46
Streptococcus phage IPP64								Ferrettivirinae	Hinxtonvirus	Hinxtonvirus IPP64
Streptococcus phage IPP69								Ferrettivirinae	Hinxtonvirus	Hinxtonvirus IPP69
Streptococcus phage V22								Ferrettivirinae	Hinxtonvirus	Hinxtonvirus V22
Streptococcus phage phiARI0285-3									Malkevirus	Malkevirus ARI02853
Streptococcus phage IPP45									Malkevirus	Malkevirus IPP45
Streptococcus phage IPP67									Malkevirus	Malkevirus IPP67
Streptococcus phage 11865									Malkevirus	Malkevirus mv11865
Streptococcus phage 23782									Malkevirus	Malkevirus mv23782
Streptococcus phage IPP11								Mcshanvirinae	Medawarvirus	Medawarvirus IPP11
Streptococcus phage IPP12								Mcshanvirinae	Medawarvirus	Medawarvirus IPP12
Streptococcus phage IPP17								Mcshanvirinae	Medawarvirus	Medawarvirus IPP17
Streptococcus phage IPP18								Mcshanvirinae	Medawarvirus	Medawarvirus IPP18
Streptococcus phage IPP19								Mcshanvirinae	Medawarvirus	Medawarvirus IPP19
Streptococcus phage IPP20								Mcshanvirinae	Medawarvirus	Medawarvirus IPP20
Streptococcus phage IPP21								Mcshanvirinae	Medawarvirus	Medawarvirus IPP21
Streptococcus phage IPP22								Mcshanvirinae	Medawarvirus	Medawarvirus IPP22
Streptococcus phage IPP28								Mcshanvirinae	Medawarvirus	Medawarvirus IPP28
Streptococcus phage IPP29								Mcshanvirinae	Medawarvirus	Medawarvirus IPP29
Streptococcus phage IPP30								Mcshanvirinae	Medawarvirus	Medawarvirus IPP30
Streptococcus phage IPP57								Mcshanvirinae	Medawarvirus	Medawarvirus IPP57
Streptococcus phage IPP63								Mcshanvirinae	Medawarvirus	Medawarvirus IPP63
Streptococcus phage IPP15								Ferrettivirinae	Norfolkplacevirus	Norfolkplacevirus IPP15
Streptococcus phage OlisA1								Mcshanvirinae	Phadecavirus	Phadecavirus olisA1
Streptococcus phage 23TH								Mcshanvirinae	Phadecavirus	Phadecavirus pv23TH
Streptococcus phage phiARI0399								Ferrettivirinae	Spinunavirus	Spinunavirus ARI0399
Streptococcus phage phiARI0460-2	Caudoviricetes (Famille non précisée)	yes		yes	NC_031913.1	41		Ferrettivirinae	Spinunavirus	Spinunavirus ARI04602
Streptococcus phage IPP10								Ferrettivirinae	Spinunavirus	Spinunavirus IPP10
Streptococcus phage IPP31								Ferrettivirinae	Spinunavirus	Spinunavirus IPP31
Streptococcus phage IPP32								Ferrettivirinae	Spinunavirus	Spinunavirus IPP32
Streptococcus phage IPP36								Ferrettivirinae	Spinunavirus	Spinunavirus IPP36
Streptococcus phage IPP37								Ferrettivirinae	Spinunavirus	Spinunavirus IPP37
Streptococcus phage IPP50								Ferrettivirinae	Spinunavirus	Spinunavirus IPP50
Streptococcus phage IPP60								Ferrettivirinae	Spinunavirus	Spinunavirus IPP60
Streptococcus phage IPP61								Ferrettivirinae	Spinunavirus	Spinunavirus IPP61
Streptococcus phage IPP8								Ferrettivirinae	Spinunavirus	Spinunavirus IPP8
Streptococcus phage IPP9								Ferrettivirinae	Spinunavirus	Spinunavirus IPP9
Streptococcus phage SF39								Ferrettivirinae	Spinunavirus	Spinunavirus SF39
Streptococcus phage Spn1								Ferrettivirinae	Spinunavirus	Spinunavirus Spn1
Streptococcus phage 040922								Ferrettivirinae	Spinunavirus	Spinunavirus sv040922
