## Supplementary material for "Structural and genetic diversity of lysis modules in bacteriophages infecting the genus *Streptococcus*": Table S2

### Sheet: Streptococci
Phage	Short name for figure readability	Bacterial target	NCBI RefSeq Accession	kbp	Class	Family	Subfamily	Genus	Species
Streptococcus phage ALQ13.2	ALQ13.2	Streptococcus thermophilus	NC_013598.1	35	Caudoviricetes	Aliceevansviridae		Brussowvirus	Brussowvirus ALQ132	Pac group
Streptococcus phage P7573	P7573	Streptococcus thermophilus	NC_070701.1	37	Caudoviricetes	Aliceevansviridae		Moineauvirus	Moineauvirus P7573	Cos group
Streptococcus phage 5093	5093	Streptococcus thermophilus	NC_012753.1	37	Caudoviricetes	Aliceevansviridae		Vansinderenvirus	Vansinderenvirus 5093	5093 group
Streptococcus phage Cp-1	Cp-1	Streptococcus pneumoniae	NC_001825.1	19	Caudoviricetes	Madridviridae		Cepunavirus	Cepunavirus Cp1
Streptococcus phage C1	C1	Group C Streptococci	NC_004814.1	16	Caudoviricetes	Rountreeviridae		Fischettivirus	Fischettivirus C1
Streptococcus phage K13	K13	Streptococcus pneumoniae	NC_024357.1	39	Caudoviricetes		Ferrettivirinae	Hinxtonvirus	Hinxtonvirus K13
Streptococcus phage phiARI0468-2	phiARI0468-2	Streptococcus pneumoniae	NC_031923.1	42	Caudoviricetes		Ferrettivirinae	Spinunavirus	Spinunavirus ARI04682
Streptococcus phage SpSL1	SpSL1	Streptococcus pneumoniae	NC_027396.1	33	Caudoviricetes		Mcshanvirinae	Adrianbuildvirus	Adrianbuildvirus SpSL1
Streptococcus phage phiARI0131-2	phiARI0131-2	Streptococcus pneumoniae	NC_031941.1	34	Caudoviricetes		Mcshanvirinae	Medawarvirus	Medawarvirus ARI01312
Streptococcus phage PH10	PH10	Streptococcus oralis	NC_012756.1	31	Caudoviricetes		Mcshanvirinae	Phadecavirus	Phadecavirus PH10
Streptococcus pneumoniae bacteriophage MM1	MM1	Streptococcus pneumoniae	NC_003050.2	40	Caudoviricetes			Paclarkvirus	Paclarkvirus MM1
Streptococcus virus 9871	9871	Streptococcus thermophilus	NC_031069.1	32	Caudoviricetes			Piorkowskivirus	Piorkowskivirus pv9871	9871 group
Streptococcus phage SP-QS1	SP-QS1	Streptococcus pneumoniae	NC_021868.1	58	Caudoviricetes			Saphexavirus	Saphexavirus SPQS1
Streptococcus phage A25	A25	Streptococcus pyogenes	NC_028697.1	33	Caudoviricetes			Stonewallvirus	Stonewallvirus A25
Streptococcus phage APCM01	APCM01	Streptococcus mutans	NC_029030.1	31	Caudoviricetes	Aliceevansviridae	No ICTV assignation	No ICTV assignation	No ICTV assignation
Streptococcus phage M102	M102	Streptococcus mutans	NC_012884.1	31	Caudoviricetes	Aliceevansviridae	No ICTV assignation	No ICTV assignation	No ICTV assignation
Streptococcus phage M102AD	M102AD	Streptococcus mutans	NC_028984.1	30	Caudoviricetes	Aliceevansviridae	No ICTV assignation	No ICTV assignation	No ICTV assignation
Streptococcus phage PH15	PH15	Streptococcus gordonii	NC_010945.1	39	Caudoviricetes	Aliceevansviridae	No ICTV assignation	No ICTV assignation	No ICTV assignation
Streptococcus phage YMC-2011	YMC-2011	Streptococcus salivarius	NC_018285.1	40	Caudoviricetes	Aliceevansviridae	No ICTV assignation	No ICTV assignation	No ICTV assignation
Streptococcus phage Dp-1	Dp-1	Streptococcus pneumoniae	NC_015274.1	56	Caudoviricetes	No ICTV assignation	No ICTV assignation	No ICTV assignation	No ICTV assignation
Streptococcus prophage EJ-1	EJ-1	Streptococcus pneumoniae	NC_005294.1	42	Caudoviricetes	No ICTV assignation	No ICTV assignation	No ICTV assignation	No ICTV assignation
Streptococcus phage P9	P9	Streptococcus equi	NC_009819.1	40	Caudoviricetes	No ICTV assignation	No ICTV assignation	No ICTV assignation	No ICTV assignation
Streptococcus phage phi3396	phi3396	Streptococcus dysgalactiae	NC_009018.1	38	Caudoviricetes	No ICTV assignation	No ICTV assignation	No ICTV assignation	No ICTV assignation
Streptococcus phage phiNJ2	phiNJ2	Streptococcus suis	NC_019418.1	37	Caudoviricetes	No ICTV assignation	No ICTV assignation	No ICTV assignation	No ICTV assignation
Streptococcus phage SM1	SM1	Streptococcus mitis	NC_004996.1	34	Caudoviricetes	No ICTV assignation	No ICTV assignation	No ICTV assignation	No ICTV assignation
Streptococcus phage SMP	SMP	Streptococcus suis	NC_008721.2	36	Caudoviricetes	No ICTV assignation	No ICTV assignation	No ICTV assignation	No ICTV assignation
Streptococcus phage Str-PAP-1	Str-PAP-1	Streptococcus parauberis	NC_028666.1	36	Caudoviricetes	No ICTV assignation	No ICTV assignation	No ICTV assignation	No ICTV assignation
Streptococcus phage T12	T12	Streptococcus pyogenes	NC_028700.1	37	Caudoviricetes	No ICTV assignation	No ICTV assignation	No ICTV assignation	No ICTV assignation
Streptococcus pyogenes phage 315.3	315.3	Streptococcus pyogenes	NC_004586.1	34	Caudoviricetes	No ICTV assignation	No ICTV assignation	No ICTV assignation	No ICTV assignation
Streptococcus prophage 315.1	315.1	Streptococcus pyogenes	NC_004584.1	39	Caudoviricetes	No ICTV assignation	No ICTV assignation	No ICTV assignation	No ICTV assignation
Streptococcus prophage 315.2	315.2	Streptococcus pyogenes	NC_004585.1	41	Caudoviricetes	No ICTV assignation	No ICTV assignation	No ICTV assignation	No ICTV assignation
Streptococcus prophage 315.4	315.4	Streptococcus pyogenes	NC_004587.1	41	Caudoviricetes	No ICTV assignation	No ICTV assignation	No ICTV assignation	No ICTV assignation
Streptococcus prophage 315.5	315.5	Streptococcus pyogenes	NC_004588.1	38	Caudoviricetes	No ICTV assignation	No ICTV assignation	No ICTV assignation	No ICTV assignation
Streptococcus prophage 315.6	315.6	Streptococcus pyogenes	NC_004589.1	40	Caudoviricetes	No ICTV assignation	No ICTV assignation	No ICTV assignation	No ICTV assignation
