## Supplementary material for "Structural and genetic diversity of lysis modules in bacteriophages infecting the genus *Streptococcus*": Table S4

### Sheet: intersections_locus
Architecture	Count	EAD	CBD	Phages list
A1	120	Amidase_5 & NLPC_P60	ZoocinA_TRD	CHPC1151_E1, CHPC572_E1, CHPC1027_E1, SW27_E1, P7134_E1, P0093_E1, P0092_E1, CHPC1282_E1, SW14_E1, CHPC1033_E1, SW12_E1, SW24_E, STP1_E1, SW6_E1, P7955_E1, P7573_E1, P7571_E1, P0091_E, L5A1_E, SW4_E1, P9854_E1, CHPC927_E1, CHPC926_E1, CHPC925_E1, SW1151_E1, CHPC950_E1, CHPC1248_E1, CHPC1247_E1, CHPC1246_E1, CHPC1230_E1, CHPC1046_E1, SW11_E1, CHPC877_E, 128_E, P7133_E, MM25_E, 5093_E, CHPC979_E, C…
A2	65		ZoocinA_TRD	vB_SthS_VA460_E1, 858_E2, CHPC1246_E2, CHPC1230_E2, 9874_E2, CHPC663_E2, P7571_E2, CHPC1033_E2, CHPC1027_E2, CHPC931_E2, CHPC869_E2, SW4_E2, CHPC1282_E2, CHPC1198_E2, SW27_E2, SW11_E2, P9854_E2, P9851_E2, P7134_E2, P0093_E2, P0092_E2, CHPC1248_E2, CHPC1247_E2, CHPC1151_E2, 2972_E2, P9853_E2, CHPC926_E2, 9871_E2, SW22_E2, SW1151_E2, CHPC1042_E2, CHPC1029_E2, vB_SthS_VA214_E1, P4761_E2, 9873_E2, 98…
A3	19	Amidase_2	Choline_bind_1 & Choline_bind_2 & Choline_bind_3	SpSL1_E, EJ-1_E, phiARI0462_E, phiARI0460-1_E, phiARI0131-1_E, phiARI0131-2_E, phiARI0923_E, phiARI0004_E, phiARI0468-2_E, phiARI0468-1_E, phiARI0031_E, IPP48_E, phiBHN167_E, IPP14_E, IPP52_E, IC1_E, IPP39_E, IPP54_E, SpGS-1_E
A4	6	Glyco_hydro_25		APCM01_E1, M102_E1, M102AD_E1, P7951_E, P5641_E, CHPC1062_E
A5	6	CHAP & Glyco_hydro_25		P7954_E, SW13_E, P7953_E, P7952_E, SW1_E, CHPC873_E
A6	6	Glucosaminidase & CHAP	SH3_5	P9_E, 315.6_E2, 315.2_E, 315.1_E, phiNIH1.1_E, 315.4_E
A7	4	CHAP		SP-QS1_E, APCM01_E2, M102_E2, M102AD_E2
A8	4	Amidase_5 & NLPC_P60 & Glyco_hydro_75	ZoocinA_TRD	P4761_E1, CHPC595_E1, P9903_E, P9902_E
A9	3	CHAP	SH3_5	T12_E, 315.5_E, phiNJ2_E
A10	3	Amidase_5 & NLPC_P60 & Glucosaminidase	CW7	315.3_E, SMP_E, A25_E
A11	3	Amidase_2		K13_E, DCC1738_E, IPP66_E
A12	2	CHAP	SH3_3 & SH3_5	YMC-2011_E, phi3396_E
A13	2	Amidase_2	Choline_bind_1 & Choline_bind_3	MM1_E, IPP65_E
A14	1	Glyco_hydro_25	LysM & LysM_RLK & LysM3_LYK4_5 & LysM3_NFP	CHPC1109_E
A15	1	Glucosaminidase		315.6_E1
A16	1	Glyco_hydro_25	CW7	Cp-7_E
A17	1	Glyco_hydro_25	Choline_bind_1 & Choline_bind_2 & Choline_bind_3	Cp-1_E
A18	1	Glyco_hydro_25	Choline_bind_1 & Choline_bind_2 & Choline_bind_3 & Choline_bind_4	PH10_E
A19	1		Choline_bind_1 & Choline_bind_2 & Choline_bind_3	IPP55_E
A20	1	PlyCA_N & CHAP		C1 E1
A21	1		C1_PlyCB	C1 E2
A22	1	Amidase_5	ZoocinA_TRD	PH15_E
A23	1	Amidase_5	Choline_bind_1 & Choline_bind_3	SM1_E
A24	1	Amidase_5 & NLPC_P60	Choline_bind_1 & Choline_bind_2 & Choline_bind_3	Dp-1_E
A25	1	CHAP & Amidase_2		Str-PAP-1_E
